# A human kinase yeast array for the identification of kinases modulating phosphorylation-dependent protein-protein interactions

**DOI:** 10.1101/2021.11.18.469002

**Authors:** Stefanie Jehle, Natalia Kunowska, Nouhad Benlasfer, Jonathan Woodsmith, Gert Weber, Markus C. Wahl, Ulrich Stelzl

## Abstract

Protein kinases play an important role in cellular signaling pathways and their dysregulation leads to multiple diseases, making kinases prime drug targets. While more than 500 human protein kinases are known to collectively mediate phosphorylation of over 290,000 S/T/Y sites, the activities have been characterized only for a minor, intensively studied subset. To systematically address this discrepancy, we developed a human kinase array in *Saccharomyces cerevisiae* as a simple readout tool to systematically assess kinase activities. For this array, we expressed 266 human kinases in four different *Saccharomyces cerevisiae* strains and profiled ectopic growth as a proxy for kinase activity across 33 conditions. More than half of the kinases showed an activity-dependent phenotype across many conditions and in more than one strain. We then employed the kinase array to identify the kinase(s) that can modulate protein-protein-interactions (PPIs). Two characterized, phosphorylation-dependent PPIs with unknown kinase-substrate relationships were analyzed in a phospho-yeast two-hybrid assay. CK2α1 and SGK2 kinases can abrogate the interaction between the spliceosomal proteins AAR2 and PRPF8 and NEK6 kinase was found to mediate the estrogen receptor (ERα) interaction with 14-3-3 proteins. The human kinase yeast array can thus be used for a variety of kinase activity-dependent readouts.
