## Supplementary Tables for "A human kinase yeast array for the identification of kinases modulating phosphorylation-dependent protein-protein interactions"

### Sheet: ST1_Conditions
condition	NB	Glucose 2%	Cu	treatment	addition	comment	BY4742	L40	W203	Y258
1	y	y	20 µM	Cu	20 µM -96 well	96-well format	B1	L1	W1	Y1
2	y	y	-	Ctrl	-	first control	B2	L2	W2	Y2
3	y	y	20 µM	Cu	20 µM		B3	L3	W3	Y3
4	y	y	30 µM	Cu	30 µM		B4	L4	W4	Y4
5	y	y	40 µM	Cu	40 µM		B5	L5	W5	Y5
6	y	y	50 µM	Cu	50 µM		B6	L6	W6	Y6
7	y	y	60 µM	Cu	60 µM		B7	L7	W7	Y7
8	y	n	20 µM	Saccharose	4% Saccharose		B8	L8	W8	Y8
9	y	n	20 µM	Ethanol	2% Ethanol		B9	L9	W9
11	y	n	20 µM	Galactose	2% Galactose		B11	L11	W11
12	y	n	20 µM	Glycerol	2% Glycerol		B12	L12	W12
13	y	n	20 µM	Raffinose	2% Raffinose		B13	L13	W13
14	y	y	20 µM	CaCl2	200 mM CaCl2		B14	L14	W14
15	y	y	20 µM	NaCl	0.2 M NaCl		B15	L15	W15	Y15
16	y	y	20 µM	NaCl	0.5 M NaCl		B16	L16	W16	Y16
17	y	y	20 µM	NaCl	1 M NaCl		B17	L17	W17
18	y	y	20 µM	Sorbitol	1 M Sorbitol		B18	L18	W18	Y18
19	y	y	20 µM	Sorbitol	1.5 M Sorbitol		B19	L19	W19	Y19
21	y	y	20 µM	DMSO	1% DMSO		B21	L21	W21	Y21
22	y	y	20 µM	DMSO	3% DMSO		B22		W22	Y22
23	y	y	20 µM	Temp	20°C		B23	L23	W23	Y23
24	y	y	20 µM	Temp	25°C		B24	L24	W24	Y24
25	y	y	20 µM	Temp	37°C		B25		W25
29	y	y	20 µM	pH	pH 2.5		B29	L29	W29	Y29
30	y	y	20 µM	pH	pH 3.1		B30	L30	W30	Y30
31	y	y	20 µM	pH	pH 4.5		B31	L31	W31	Y31
33	y	y	20 µM	Guanidinum	5 mM Guanidinum HCl		B33	L33	W33	Y33
34	y	y	20 µM	Urea	5 mM Urea		B34	L34	W34	Y34
36	n	y	20 µM	YPD	YPD		B36	L36	W36	Y36
37	y	y	-	Ctrl	-	second control	B37	L37	W37	Y37
38	y	y	20 µM	Cu	20 µM Cu	384-well format	B38	L38	W38	Y38
39	y	y		Cu	100 µM Cu		B39	L39	W39	Y39
40	y	y		Cu	200 µM Cu		B40	L40	W40	Y40
41	y	y		Cu	300 µM Cu		B41	L41	W41	Y41
42	y	y		Cu	500 µM Cu		B42	L42	W42
43	y	y		Cu	750 µM Cu		B43	L43
44	y	y		Cu	1000 µM Cu		B44	L44
50	y	y	20 µM	DMSO	2% DMSO		B50	L50	W50
51	y	y	20 µM	NiSO4	0.75 mM NiSO4		B51			Y51
53	y	y	20 µM	MnCl2	2 mM MnCl2		B53	L53	W53	Y53
54	y	y	20 µM	MnCl2	4 mM MnCl2		B54	L54	W54	Y54
55	y	y	20 µM	MnCl2	8 mM MnCl2		B55	L55	W55	Y55
63	y	y	20 µM	Na2MoO4	25 mM Na2MoO4		B63	L63	W63	Y63
64	y	y	20 µM	Na2MoO4	50 mM Na2MoO4		B64	L64	W64	Y64
65	y	y	20 µM	Na2MoO4	75 mM Na2MoO4		B65	L65	W65	Y65
66	y	y	20 µM	CoCl2	1 mM CoCl2		B66		W66	Y66
69	y	y	20 µM	K3[Fe(CN)6]	0.1 mM K3[Fe(CN)6]		B69	L69	W69
70	y	y	20 µM	K3[Fe(CN)6]	0.5 mM K3[Fe(CN)6]		B70	L70	W70
71	y	y	20 µM	K3[Fe(CN)6]	1 mM K3[Fe(CN)6]		B71	L71	W71
72	y	y	20 µM	LiCl	10 mM LiCl		B72	L72	W72
73	y	y	20 µM	LiCl	50 mM LiCl		B73	L73	W73
74	y	y	20 µM	LiCl	100 mM LiCl		B74	L74	W74
75	y	y	20 µM	Deoxycholic acid	0.02% Deoxycholic acid		B75	L75	W75	Y75
76	y	y	20 µM	Deoxycholic acid	0.2% Deoxycholic acid		B76			Y76
77	y	y	20 µM	NP-40	0.02% NP-40		B77	L77	W77
78	y	y	20 µM	NP-40	0.2% NP-40		B78	L78	W78
79	y	y	20 µM	Tween	0.02% Tween		B79	L79	W79
80	y	y	20 µM	Tween	0.2% Tween		B80	L80	W80
86	y	y	20 µM	UV	1 min UV	UV directly after restamp			W86
91	y	y	20 µM	EGTA	5 mM EGTA		B91	L91	W91	Y91
92	y	y	20 µM	EGTA	20 mM EGTA		B92	L92	W92	Y92
99	y	y	20 µM	NaF	50 mM NaF			L99
101	y	y	20 µM	NaIO4	0.5 mM NaIO4				W101
105	y	y	20 µM	PMSF	0.5 mM PMSF		B105	L105	W105	Y105
106	y	y	20 µM	PMSF	1 mM PMSF		B106	L106	W106	Y106
107	y	y	20 µM	PMSF	2 mM PMSF		B107	L107	W107	Y107
108	y	y	20 µM	PABA	0.65 g/L PABA		B108			Y108
109	y	y	20 µM	PABA	1 g/L PABA		B109			Y109
110	y	y	20 µM	PABA	1.6 g/L PABA		B110
111	y	y	20 µM	Vanadate	1.5 mM Vanadate		B111	L111	W111	Y111
112	y	y	20 µM	Vanadate	3 mM Vanadate		B112
113	y	y	20 µM	Methanol	2% Methanol		B113	L113	W113	Y113
999	y	y	-	Ctrl	-	384-well format	B999	L999	W999	Y999

### Sheet: ST2_Kinases
Rank	GeneID	ManningName	ProteinKinase	Group	Family	Kinase	BY4742	L40	W203	Y258	Activity	CancerAssociation	Dark kinome	Number of Tissues	StengthWhenExpressed
1	1018	CDK3	Y	CMGC	CDK	CMGC_CDK3	4	4	4	4	high	1		30	1.67742
2	1017	CDK2	Y	CMGC	CDK	CMGC_CDK2	4	4	4	4	high	6		31	2.5625
3	1432	MAPK14	Y	CMGC	MAPK	CMGC_p38alpha	4	4	4	4	high	5		25	6.69231
4	2241	FER	Y	TK	Fer	TK_Fer	4	4	4	4	high	2		5	3.5
5	2268	FGR	Y	TK	Src	TK_Fgr	4	4	4	4	high			15	1.8
6	2534	FYN	Y	TK	Src	TK_Fyn	4	4	4	4	high	6		24	1.76
7	3055	HCK	Y	TK	Src	TK_HCK	4	4	4	4	high	4		22	1.65217
8	4140	MARK3	Y	CAMK	CAMKL	CAMK_MARK3	4	4	4	4	high		Y	5	1.33333
9	5578	PRKCA	Y	AGC	PKC	AGC_PKCalpha	4	4	4	4	high	3		22	5.90909
10	5581	PRKCE	Y	AGC	PKC	AGC_PKCepsilon	4	4	4	4	high	2		8	1.375
11	5600	MAPK11	Y	CMGC	MAPK	CMGC_p38beta	4	4	4	4	high			0	0
12	5607	MAP2K5	Y	STE	STE7	STE_MAP2K5	4	4	4	4	high			0	0
13	5747	PTK2	Y	TK	Fak	TK_FAK	4	4	4	4	high	6		14	2.78571
14	6714	SRC	Y	TK	Src	TK_Src	4	4	4	4	high	9		24	3.4
15	8767	RIPK2	Y	TKL	RIPK	TKL_RIPK2	4	4	4	4	high			2	1.5
16	10783	NEK6	Y	Other	NEK	Other_Nek6	4	4	4	4	high		Y	20	3.61905
17	130399	ACVR1C	Y	TKL	STKR	TKL_ALK7	4	4	4	4	high	1		0	0
18	5128	CDK17	Y	CMGC	CDK	CMGC_PCTAIRE2	4	4	4	3	high		Y	30	1
19	1459	CSNK2A2	Y	Other	CK2	Other_CK2alpha2	4	4	4	3	high	2	Y	26	4.5
20	6790	STK6	Y	Other	AUR	Other_AurA/Aur2	4	4	4	3	high	14		0	0
21	8798	DYRK4	Y	CMGC	DYRK	CMGC_DYRK4	4	4	4	3	high		Y	0	0
22	9149	DYRK1B	Y	CMGC	DYRK	CMGC_DYRK1B	4	4	4	3	high	3	Y	1	2
23	55872	PBK	Y	Other	TOPK	Other_PBK	4	4	4	3	high	3		0	0
24	83983	TSSK6	Y	CAMK	TSSK	CAMK_SSTK	4	4	3	4	high		Y	0	0
25	65975	STK33	Y	CAMK	CAMK-Unique	CAMK_STK33	4	4	3	3	high	1	Y	1	2
26	11040	PIM2	Y	CAMK	PIM	CAMK_Pim2	4	4	3	3	high	3		0	0
27	81629	TSSK3	Y	CAMK	TSSK	CAMK_TSSK3	4	4	3	3	high		Y	11	1
28	57147	SCYL3	Y	Other	SCY1	Other_SCYL3	4	3	3	3	high		Y	5	3.2
29	51265	CDKL3	Y	CMGC	CDKL	CMGC_CDKL3	4	3	4	4	high		Y	1	1
30	5566	PRKACA	Y	AGC	PKA	AGC_PKAalpha	4	3	4	4	high	5		29	7.66667
31	57761	TRIB3	Y	CAMK	Trbl	CAMK_Trb3	4	3	4	4	high	1		0	0
32	8711	TNK1	Y	TK	Ack	TK_Tnk1	4	3	4	3	high	1		0	0
33	3656	IRAK2	Y	TKL	IRAK	TKL_IRAK2	4	3	4	3	high	1		0	0
34	5567	PRKACB	Y	AGC	PKA	AGC_PKAbeta	3	3	4	3	high	8	Y	29	6.43333
35	4751	NEK2	Y	Other	NEK	Other_Nek2	3	3	4	3	high	2		0	0
36	818	CAMK2G	Y	CAMK	CAMK2	CAMK_CaMK2gamma	3	3	4	4	high			28	3.51724
37	5894	RAF1	Y	TKL	RAF	TKL_RAF1	4	3	2	3	high	19		1	1
38	1019	CDK4	Y	CMGC	CDK	CMGC_CDK4	4	3	2	3	high	24		30	4.25806
39	3932	LCK	Y	TK	Src	TK_Lck	4	3	2	2	high			13	1.85714
40	1020	CDK5	Y	CMGC	CDK	CMGC_CDK5	4	3	2	2	high			30	3.96774
41	11329	STK38	Y	AGC	NDR	AGC_NDR1	3	2	2	3	high	1		14	4.73333
42	5582	PRKCG	Y	AGC	PKC	AGC_PKCgamma	3	2	2	3	high			9	1.9
43	1454	CSNK1E	Y	CK1	CK1	CK1_CK1epsilon	4	2	2	3	high	1		3	1
44	9943	OXSR1	Y	STE	STE20	STE_OSR1	4	3	3	2	high	1		27	6.17857
45	9262	STK17B	Y	CAMK	DAPK	CAMK_DRAK2	4	2	3	2	high		Y	1	5
46	5598	MAPK7	Y	CMGC	MAPK	CMGC_ERK5	4	3	2	4	high			2	2.5
47	5594	MAPK1	Y	CMGC	MAPK	CMGC_ERK2	4	3	2	4	high	15		30	7.70968
48	23012	STK38L	Y	AGC	NDR	AGC_NDR2	4	3	2	4	high		Y	14	5.46667
49	84254	CAMKK1	Y	Other	CAMKK	Other_CAMKK1	4	3	2	4	high		Y	2	1.5
50	7525	YES1	Y	TK	Src	TK_Yes	4	3	3	4	high			23	2.45833
51	5590	PRKCZ	Y	AGC	PKC	AGC_PKCzeta	4	3	3	4	high	4		0	0
52	415116	PIM3	Y	CAMK	PIM	CAMK_Pim3	4	4	1	4	high			0	0
53	814	CAMK4	Y	CAMK	CAMK1	CAMK_CaMK4	3	3	3	3	medium	2		1	7
54	699	BUB1	Y	Other	BUB	Other_Bub1	3	3	3	3	medium	3		0	0
55	1263	PLK3	Y	Other	PLK	Other_PLK3	3	4	3	3	medium			0	0
56	10769	PLK2	Y	Other	PLK	Other_PLK2	3	4	4	3	medium	6		0	0
57	79934	ADCK4	Y	Atypical	ABC1	Atypical_ADCK4	2	4	3	3	medium		Y	0	0
58	23604	DAPK2	Y	CAMK	DAPK	CAMK_DAPK2	3	4	4	4	medium	1		0	0
59	5159	PDGFRB	Y	TK	PDGFR	TK_PDGFRbeta	3	4	4	4	medium	6		23	4
60	10733	PLK4	Y	Other	PLK	Other_PLK4	3	4	3	4	medium			0	0
61	1022	CDK7	Y	CMGC	CDK	CMGC_CDK7	3	4	3	4	medium			9	2.88889
62	5579	PRKCB1	Y	AGC	PKC	AGC_PKCbeta	2	4	4	3	medium	6		19	4.6
63	2011	MARK2	Y	CAMK	CAMKL	CAMK_MARK2	2	4	4	3	medium	2		7	1.625
64	6788	STK3	Y	STE	STE20	STE_MST2	2	4	4	3	medium		Y	20	3.28571
65	6885	MAP3K7	Y	TKL	MLK	TKL_TAK1	2	4	4	4	medium	1		2	2
66	5588	PRKCQ	Y	AGC	PKC	AGC_PKCtheta	2	4	4	4	medium	3	Y	5	1.8
67	207	AKT1	Y	AGC	AKT	AGC_Akt1/PKBalpha	1	3	4	3	medium	61		23	4.45833
68	7535	ZAP70	Y	TK	Syk	TK_ZAP70	2	2	2	3	medium			4	4.25
69	657	BMPR1A	Y	TKL	STKR	TKL_BMPR1A	2	2	2	3	medium	11		0	0
70	51347	TAOK3	Y	STE	STE20	STE_TAO3	2	2	2	3	medium	2		15	3
71	816	CAMK2B	Y	CAMK	CAMK2	CAMK_CaMK2beta	2	3	2	3	medium	1		22	3.3913
72	5129	CDK18	Y	CMGC	CDK	CMGC_PCTAIRE3	2	2	3	3	medium		Y	30	1.03226
73	1445	CSK	Y	TK	Csk	TK_CSK	2	2	3	3	medium			25	4.69231
74	1457	CSNK2A1	Y	Other	CK2	Other_CK2alpha1	2	3	3	3	medium	3		27	6.14286
75	51701	NLK	Y	CMGC	MAPK	CMGC_NLK	2	4	2	4	medium	1		0	0
76	65018	PINK1	Y	Other	NKF2	Other_PINK1	2	4	2	3	medium	2		0	0
77	11200	CHEK2	Y	CAMK	RAD53	CAMK_CHK2	1	4	4	2	medium	37		0	0
78	5871	MAP4K2	Y	STE	STE20	STE_GCK	1	4	3	2	medium			1	6
79	10298	PAK4	Y	STE	STE20	STE_PAK4	2	3	3	2	medium			4	2.5
80	166614	DCAMKL2	Y	CAMK	DCAMKL	CAMK_DCAMKL2	1	3	3	2	medium			1	3
81	7444	VRK2	Y	CK1	VRK	CK1_VRK2	2	4	4	1	medium		Y	0	0
82	3611	ILK	Y	TKL	MLK	TKL_ILK	2	3	4	1	medium	1		26	8.96296
83	5603	MAPK13	Y	CMGC	MAPK	CMGC_p38delta	2	4	3	1	medium			11	3.90909
84	5261	PHKG2	Y	CAMK	PHK	CAMK_PhKgamma2	3	3	4	2	medium		Y	5	3.4
85	1612	DAPK1	Y	CAMK	DAPK	CAMK_DAPK1	3	3	4	2	medium	25		1	2
86	5604	MAP2K1	Y	STE	STE7	STE_MEK1/MAP2K1	3	3	4	2	medium	12		30	7.12903
87	122011	CSNK1A1L	Y	CK1	CK1	CK1_CK1alpha2	4	3	4	2	medium	1	Y	19	1.61111
88	6794	STK11	Y	CAMK	CAMKL	CAMK_Lkb1	4	3	4	2	medium	31		0	0
89	10494	STK25	Y	STE	STE20	STE_YSK1	4	4	4	2	medium			21	2.85714
90	150094	SNF1LK	Y	CAMK	CAMKL	CAMK_SIK	4	3	4	1	medium	2		0	0
91	23678	SGK3	Y	AGC	SGK	AGC_SGK3	4	4	2	1	medium	1		0	0
92	51135	IRAK4	Y	TKL	IRAK	TKL_IRAK4	3	4	2	1	medium	1		11	3.27273
93	5599	MAPK8	Y	CMGC	MAPK	CMGC_JNK1	3	4	2	1	medium	5		20	2
94	4342	MOS	Y	Other	MOS	Other_MOS	3	3	3	1	medium	1		0	0
95	1111	CHEK1	Y	CAMK	CAMKL	CAMK_CHK1	3	3	2	0	medium	5		0	0
96	5606	MAP2K3	Y	STE	STE7	STE_MKK3/MAP2K3	3	3	1	4	medium	1		23	5
97	2932	GSK3B	Y	CMGC	GSK	CMGC_GSK3beta	3	3	1	4	medium	3		20	4
98	3985	LIMK2	Y	TKL	LISK	TKL_LIMK2	3	2	1	4	medium			3	1.33333
99	5170	PDPK1	Y	AGC	PKB	AGC_PDK1	3	2	0	4	medium	7		5	2.2
100	57787	MARK4	Y	CAMK	CAMKL	CAMK_MARK4	3	2	1	3	medium	1	Y	0	0
101	4067	LYN	Y	TK	Src	TK_Lyn	3	2	1	3	medium			23	3.25
102	1452	CSNK1A1	Y	CK1	CK1	CK1_CK1alpha	2	2	1	3	medium	1		24	4.125
103	204851	HIPK1	Y	CMGC	DYRK	CMGC_HIPK1	4	1	2	4	medium	1	Y	0	0
104	85366	MYLK2	Y	CAMK	MLCK	CAMK_skMLCK	4	1	2	4	medium			1	8
105	23387	KIAA0999	Y	CAMK	CAMKL	CAMK_QSK	4	1	1	4	medium	1		0	0
106	5610	EIF2AK2	Y	Other	PEK	Other_PKR	2	1	2	3	medium	2		22	5.04348
107	2261	FGFR3	Y	TK	FGFR	TK_FGFR3	2	1	2	3	medium	24		2	1
108	94	ACVRL1	Y	TKL	STKR	TKL_ALK1	1	1	2	3	medium			1	3
109	29904	EEF2K	Y	Atypical	Alpha	Atypical_EEF2K	2	1	2	4	medium	1	Y	7	3
110	6198	RPS6KB1	Y	AGC	RSK	AGC_p70S6K	1	1	2	4	medium	2		8	1.22222
111	9252	RPS6KA5	Y	AGC	RSK	AGC_MSK1	2	0	2	4	medium			0	0
112	5568	PRKACG	Y	AGC	PKA	AGC_PKAgamma	2	2	2	4	medium		Y	25	3.76923
113	4752	NEK3	Y	Other	NEK	Other_Nek3	2	2	2	4	medium		Y	0	0
114	7867	MAPKAPK3	Y	CAMK	MAPKAPK	CAMK_MAPKAPK3	2	2	1	4	medium	1		19	3.45
115	53944	CSNK1G1	Y	CK1	CK1	CK1_CK1gamma1	1	2	2	4	medium		Y	23	2.25
116	5058	PAK1	Y	STE	STE20	STE_PAK1	2	2	4	3	medium	12		28	3.31034
117	1021	CDK6	Y	CMGC	CDK	CMGC_CDK6	2	2	4	3	medium	22		30	2.03226
118	815	CAMK2A	Y	CAMK	CAMK2	CAMK_CaMK2alpha	3	2	4	3	medium			28	3
119	79012	CAMKV	Y	CAMK	CAMK-Unique	CAMK_VACAMKL	3	2	3	3	medium	2	Y	0	0
120	8550	MAPKAPK5	Y	CAMK	MAPKAPK	CAMK_MAPKAPK5	3	2	3	3	medium			0	0
121	9212	AURKB	Y	Other	AUR	Other_AurB/Aur1	2	2	4	4	medium	3		0	0
122	6197	RPS6KA3	Y	AGC	RSK	AGC_RSK2	2	2	3	4	medium	4		26	4.88889
123	1196	CLK2	Y	CMGC	CLK	CMGC_CLK2	2	2	3	4	medium			0	0
124	1025	CDK9	Y	CMGC	CDK	CMGC_CDK9	2	1	3	4	medium			30	1.80645
125	5127	CDK16	Y	CMGC	CDK	CMGC_PCTAIRE1	3	1	3	4	medium		Y	30	1
126	817	CAMK2D	Y	CAMK	CAMK2	CAMK_CaMK2delta	4	2	4	4	medium	2		30	4.43333
127	208	AKT2	Y	AGC	AKT	AGC_Akt2/PKBbeta	4	1	4	4	medium	17		22	3.17391
128	57172	CAMK1G	Y	CAMK	CAMK1	CAMK_CaMK1gamma	4	2	3	3	medium	1	Y	0	0
129	5292	PIM1	Y	CAMK	PIM	CAMK_Pim1	4	1	3	3	medium	10		1	3
130	29959	NRBP1	Y	Other	NRBP	Other_NRBP1	1	2	3	2	medium	1		16	4.75
131	6446	SGK	Y	AGC	SGK	AGC_SGK1	1	2	3	2	medium	8		7	1
132	5609	MAP2K7	Y	STE	STE7	STE_MAP2K7	1	2	2	2	medium	7		2	3.5
133	156	ADRBK1	Y	AGC	GRK	AGC_BARK1/GRK2	1	2	2	2	medium	1		22	3.34783
134	56997	CABC1	Y	Atypical	ABC1	Atypical_ADCK3	1	1	3	2	medium		Y	19	5.2
135	2444	FRK	Y	TK	Src	TK_FRK	1	1	3	2	medium			0	0
136	140609	NEK7	Y	Other	NEK	Other_Nek7	1	1	2	2	medium	1	Y	20	5.14286
137	7786	MAP3K12	Y	TKL	MLK	TKL_DLK	0	1	2	2	medium			2	1.5
138	3718	JAK3	Y	TK	JakA	TK_JAK3	0	1	2	2	medium	9		2	3
139	3702	ITK	Y	TK	Tec	TK_ITK	0	1	2	3	medium	3		0	0
140	10000	AKT3	Y	AGC	AKT	AGC_Akt3/PKBgamma	1	1	4	3	medium	2		9	3.7
141	4296	MAP3K11	Y	TKL	MLK	TKL_MLK3	1	1	4	3	medium			3	1
142	282974	STK32C	Y	AGC	YANK	AGC_YANK3	2	1	3	1	medium	1	Y	0	0
143	369	ARAF	Y	TKL	RAF	TKL_ARAF	2	1	3	1	medium	6		3	2.33333
144	2931	GSK3A	Y	CMGC	GSK	CMGC_GSK3alpha	1	1	3	1	medium			17	3.22222
145	5592	PRKG1	Y	AGC	PKG	AGC_PKG1	1	2	4	1	medium	2		20	5.38095
146	558	AXL	Y	TK	Axl	TK_Axl	1	2	4	1	medium	9		3	1
147	6850	SYK	Y	TK	Syk	TK_Syk	2	2	3	2	medium	4		13	4.21429
148	6196	RPS6KA2	Y	AGC	RSK	AGC_RSK1/p90RSK	2	2	3	1	medium	2		22	2.52174
149	56924	PAK6	Y	STE	STE20	STE_PAK6	2	2	3	0	medium	3	Y	0	0
150	30849	PIK3R4	Y	Other	VPS15	Other_PIK3R4	3	0	4	1	medium	1		15	3.13333
151	27347	STK39	Y	STE	STE20	STE_STLK3	2	1	2	2	moderate	1		15	4
152	659	BMPR2	Y	TKL	STKR	TKL_BMPR2	2	1	2	2	moderate	4		0	0
153	84197	FLJ23356	Y	Other	Other-Unique	Other_SgK196	2	1	1	2	moderate	1	Y	1	5
154	5596	MAPK4	Y	CMGC	MAPK	CMGC_ERK4	2	1	1	2	moderate		Y	25	1.38462
155	11183	MAP4K5	Y	STE	STE20	STE_KHS1	2	1	2	1	moderate			4	1.6
156	8558	CDK10	Y	CMGC	CDK	CMGC_CDK10	2	1	2	1	moderate		Y	0	0
157	57143	ADCK1	Y	Atypical	ABC1	Atypical_ADCK1	2	1	1	1	moderate		Y	1	2
158	4145	MATK	Y	TK	Csk	TK_CTK	2	1	1	1	moderate	2		2	2.5
159	5585	PKN1	Y	AGC	PKN	AGC_PKN1	3	1	2	1	moderate	3		17	3.16667
160	1453	CSNK1D	Y	CK1	CK1	CK1_CK1delta	3	1	2	1	moderate	1		3	1.66667
161	8536	CAMK1	Y	CAMK	CAMK1	CAMK_CaMK1alpha	3	1	1	1	moderate	1		22	3.52174
162	4638	MYLK	Y	CAMK	MLCK	CAMK_smMLCK	3	1	1	1	moderate	4		30	7.3
163	7443	VRK1	Y	CK1	VRK	CK1_VRK1	3	1	1	2	moderate			6	4.57143
164	1969	EPHA2	Y	TK	Eph	TK_EphA2	3	1	3	2	moderate	2		16	1.9375
165	701	BUB1B	Y	Other	BUB	Other_BubR1	3	1	3	2	moderate	11		0	0
166	55437	ALS2CR2	Y	STE	STE20	STE_STLK6	3	1	3	2	moderate	1		0	0
167	284086	NEK8	Y	Other	NEK	Other_Nek8	3	1	2	2	moderate		Y	12	1.33333
168	8428	STK24	Y	STE	STE20	STE_MST3	3	2	2	2	moderate			26	4.38462
169	2870	GRK6	Y	AGC	GRK	AGC_GRK6	3	2	2	2	moderate	2		3	2.66667
170	5562	PRKAA1	Y	CAMK	CAMKL	CAMK_AMPKalpha1	3	3	2	2	moderate	4		21	4.72727
171	11213	IRAK3	Y	TKL	IRAK	TKL_IRAK3	2	2	2	2	moderate			0	0
172	10110	SGK2	Y	AGC	SGK	AGC_SGK2	2	2	2	2	moderate	1		7	1
173	27102	EIF2AK1	Y	Other	PEK	Other_HRI	3	2	2	1	moderate	1		0	0
174	149420	PDIK1L	Y	Other	NKF4	Other_CLIK1L	3	2	1	1	moderate		Y	0	0
175	54986	ULK4	Y	Other	ULK	Other_ULK4	4	2	1	2	moderate	1	Y	0	0
176	2868	GRK4	Y	AGC	GRK	AGC_GRK4	4	2	0	1	moderate			1	1
177	167359	MGC42105	Y	CAMK	CAMKL	CAMK_NIM1	3	3	2	3	moderate	1	Y	0	0
178	695	BTK	Y	TK	Tec	TK_BTK	3	3	2	3	moderate	6		18	1.63158
179	640	BLK	Y	TK	Src	TK_BLK	3	3	1	3	moderate			1	2
180	7272	TTK	Y	Other	TTK	Other_TTK	3	4	2	3	moderate	3		1	2
181	10420	TESK2	Y	TKL	LISK	TKL_TESK2	3	4	1	3	moderate	1	Y	0	0
182	57118	CAMK1D	Y	CAMK	CAMK1	CAMK_CaMK1delta	3	4	1	2	moderate		Y	0	0
183	5601	MAPK9	Y	CMGC	MAPK	CMGC_JNK2	3	3	1	2	moderate	3		31	3.93548
184	10461	MERTK	Y	TK	Axl	TK_Mer	2	4	1	2	moderate	6		2	2.5
185	83942	TSSK1	Y	CAMK	TSSK	CAMK_TSSK1	3	4	2	2	moderate		Y	1	2
186	9874	TLK1	Y	Other	TLK	Other_TLK1	3	4	2	2	moderate	1	Y	1	2
187	6733	SRPK2	Y	CMGC	SRPK	CMGC_SRPK2	3	4	3	2	moderate	1		4	2.25
188	5605	MAP2K2	Y	STE	STE7	STE_MEK2/MAP2K2	2	4	3	2	moderate	6		30	6.96774
189	5062	PAK2	Y	STE	STE20	STE_PAK2	2	4	2	2	moderate			29	5.13333
190	29110	TBK1	Y	Other	IKK	Other_TBK1	1	3	1	2	moderate	1		17	4.05556
191	1198	CLK3	Y	CMGC	CLK	CMGC_CLK3	1	3	1	2	moderate		Y	1	2
192	51776	ZAK	Y	TKL	MLK	TKL_ZAK	1	3	1	3	moderate			11	4.25
193	8317	CDC7	Y	Other	CDC7	Other_CDC7	1	4	0	3	moderate			0	0
194	7297	TYK2	Y	TK	JakA	TK_Tyk2	1	4	2	1	moderate	4		3	1.33333
195	8445	DYRK2	Y	CMGC	DYRK	CMGC_DYRK2	1	4	0	1	moderate	2	Y	0	0
196	5597	MAPK6	Y	CMGC	MAPK	CMGC_ERK3	1	2	1	2	moderate			25	1.38462
197	658	BMPR1B	Y	TKL	STKR	TKL_BMPR1B	1	2	1	2	moderate	3		0	0
198	6416	MAP2K4	Y	STE	STE7	STE_SEK1/MAP2K4	1	2	1	2	moderate	12		21	4.13636
199	269	AMHR2	Y	TKL	STKR	TKL_MISR2	1	1	1	2	moderate			0	0
200	90	ACVR1	Y	TKL	STKR	TKL_ALK2	1	1	1	2	moderate	22		0	0
201	146057	TTBK2	Y	CK1	TTBK	CK1_TTBK2	1	1	1	2	moderate	1	Y	0	0
202	5608	MAP2K6	Y	STE	STE7	STE_MKK6/MAP2K6	1	1	1	3	moderate	1		21	3.81818
203	5563	PRKAA2	Y	CAMK	CAMKL	CAMK_AMPKalpha2	1	1	1	3	moderate	2		10	3.18182
204	7048	TGFBR2	Y	TKL	STKR	TKL_TGFbetaR2	1	1	1	3	moderate	23		0	0
205	79858	NEK11	Y	Other	NEK	Other_Nek11	1	1	1	3	moderate	1	Y	0	0
206	10188	TNK2	Y	TK	Ack	TK_Ack	1	2	1	3	moderate	6		0	0
207	147746	HIPK4	Y	CMGC	DYRK	CMGC_HIPK4	1	2	0	2	moderate		Y	0	0
208	440275	EIF2AK4	Y	Other	PEK	Other_GCN2	1	1	0	3	moderate	2		4	1.75
209	1326	MAP3K8	Y	STE	STE-Unique	STE_COT	1	0	0	3	moderate	1		0	0
210	22848	AAK1	Y	Other	NAK	Other_AAK1	0	1	0	3	moderate			8	3.55556
211	55351	STK32B	Y	AGC	YANK	AGC_YANK2	1	1	0	1	moderate	1	Y	0	0
212	5753	PTK6	Y	TK	Src	TK_Brk	1	1	0	1	moderate			3	1.5
213	22858	ICK	Y	CMGC	RCK	CMGC_ICK	1	2	0	1	moderate	1	Y	0	0
214	93627	MGC16169	Y	Other	TBCK	Other_TBCK	2	1	0	1	moderate	2	Y	10	2.9
215	65061	ALS2CR7	Y	CMGC	CDK	CMGC_PFTAIRE2	2	0	0	2	moderate	2	Y	30	1
216	91	ACVR1B	Y	TKL	STKR	TKL_ALK4	1	1	1	1	moderate			0	0
217	660	BMX	Y	TK	Tec	TK_Etk/BMX	1	1	1	1	moderate	1		0	0
218	2242	FES	Y	TK	Fer	TK_Fes	1	1	1	1	moderate			10	3.54545
219	5347	PLK1	Y	Other	PLK	Other_PLK1	1	1	1	1	moderate	6		0	0
220	5584	PRKCI	Y	AGC	PKC	AGC_PKCiota	1	1	1	1	moderate	1		11	3.58333
221	6041	RNASEL	Y	Other	Other-Unique	Other_RNAseL	1	1	1	1	moderate	3	Y	6	2.66667
222	7075	TIE1	Y	TK	Tie	TK_TIE1	1	1	1	1	moderate			0	0
223	92	ACVR2A	Y	TKL	STKR	TKL_ActR2	1	1	2	1	moderate	1		0	0
224	27	ABL2	Y	TK	Abl	TK_Arg	1	1	2	1	moderate			1	1
225	6195	RPS6KA1	Y	AGC	RSK	AGC_RSK3	1	1	2	1	moderate	1		26	4.03704
226	10922	FASTK	Y	Atypical	FAST	Atypical_FASTK	1	1	2	1	moderate	1		0	0
227	81788	NUAK2	Y	CAMK	CAMKL	CAMK_NuaK2	1	1	2	1	moderate	1	Y	0	0
228	9020	MAP3K14	Y	STE	STE-Unique	STE_NIK	0	1	1	1	moderate	1	Y	0	0
229	3717	JAK2	Y	TK	JakA	TK_JAK2	0	1	1	1	moderate	17		8	1.125
230	83931	STK40	Y	CAMK	CAMK-Unique	CAMK_SgK495	1	0	1	2	moderate	1	Y	0	0
231	8986	RPS6KA4	Y	AGC	RSK	AGC_MSK2	1	0	2	1	moderate	1		18	1.47368
232	4117	MAK	Y	CMGC	RCK	CMGC_MAK	1	0	1	1	moderate	1		0	0
233	2185	PTK2B	Y	TK	Fak	TK_PYK2	1	0	1	1	moderate	2		10	2
234	8444	DYRK3	Y	CMGC	DYRK	CMGC_DYRK3	0	0	1	1	moderate		Y	0	0
235	7294	TXK	Y	TK	Tec	TK_TXK	0	0	1	0	moderate			0	0
236	26576	STK23	Y	CMGC	SRPK	CMGC_MSSK1	0	1	0	1	moderate		Y	1	1
237	1024	CDK8	Y	CMGC	CDK	CMGC_CDK8	0	1	0	0	moderate	1		0	0
238	9641	IKBKE	Y	Other	IKK	Other_IKKepsilon	0	0	0	1	moderate			0	0
239	5602	MAPK10	Y	CMGC	MAPK	CMGC_JNK3	1	1	1	0	moderate			22	2.3913
240	3480	IGF1R	Y	TK	InsR	TK_IGF1R	1	1	1	0	moderate	9		7	2.28571
241	29941	PKN3	Y	AGC	PKN	AGC_PKN3	1	1	0	0	moderate		Y	2	1
242	91807	MLCK	Y	CAMK	MLCK	CAMK_caMLCK	1	0	0	0	moderate	1		2	7
243	2260	FGFR1	Y	TK	FGFR	TK_FGFR1	2	3	2	1	moderate	35		0	0
244	1195	CLK1	Y	CMGC	CLK	CMGC_CLK1	2	3	2	1	moderate			1	2
245	83694	RPS6KL1	Y	AGC	RSKL	AGC_RSKL2	2	3	2	1	moderate		Y	0	0
246	7010	TEK	Y	TK	Tie	TK_TIE2	2	2	2	1	moderate	8		1	1
247	2264	FGFR4	Y	TK	FGFR	TK_FGFR4	2	2	2	1	moderate	4		2	1
248	8576	STK16	Y	Other	NAK	Other_MPSK1	2	2	2	1	moderate			2	3
249	8569	MKNK1	Y	CAMK	MAPKAPK	CAMK_MNK1	1	3	2	1	moderate		Y	0	0
250	7006	TEC	Y	TK	Tec	TK_TEC	1	3	2	1	moderate			0	0
251	57144	PAK5	Y	STE	STE20	STE_PAK5	1	3	2	1	moderate	3	Y	0	0
252	7301	TYRO3	Y	TK	Axl	TK_Tyro3/Sky	1	2	2	1	moderate			1	4
253	7016	TESK1	Y	TKL	LISK	TKL_TESK1	1	2	2	1	moderate	1	Y	0	0
254	11011	TLK2	Y	Other	TLK	Other_TLK2	1	2	2	1	moderate	1	Y	2	1.5
255	2047	EPHB1	Y	TK	Eph	TK_EphB1	1	2	1	1	moderate	2		15	1
256	93	ACVR2B	Y	TKL	STKR	TKL_ActR2B	1	2	1	1	moderate			0	0
257	6300	MAPK12	Y	CMGC	MAPK	CMGC_p38gamma	1	2	1	1	moderate			3	6.33333
258	28951	TRIB2	Y	CAMK	Trbl	CAMK_Trb2	1	2	1	1	moderate			0	0
259	1455	CSNK1G2	Y	CK1	CK1	CK1_CK1gamma2	2	2	1	1	moderate		Y	1	1
260	10645	CAMKK2	Y	Other	CAMKK	Other_CAMKK2	1	3	1	0	moderate	4	Y	2	2
261	85481	PSKH2	Y	CAMK	PSK	CAMK_PSKH2	1	2	1	0	moderate	1	Y	0	0
262	9748	SLK	Y	STE	STE20	STE_SLK	0	2	2	1	moderate	2		26	5.23077
263	27330	RPS6KA6	Y	AGC	RSK	AGC_RSK4	2	1	2	0	moderate	2		23	1.58333
264	55589	BMP2K	Y	Other	NAK	Other_BIKE	1	1	2	0	moderate	1		2	1.5
265	1456	CSNK1G3	Y	CK1	CK1	CK1_CK1gamma3	2	2	1	0	moderate		Y	1	1
266	5595	MAPK3	Y	CMGC	MAPK	CMGC_ERK1	2	1	1	0	moderate	15		30	6.7
